# Comparative abundance and diversity of populations of the *Pseudomonas syringae* and Soft Rot *Pectobacteriaceae* species complexes throughout the Durance River catchment from its French Alps sources to its delta

**DOI:** 10.1101/2022.09.06.506731

**Authors:** C.E. Morris, C. Lacroix, C. Chandeysson, C. Guilbaud, C. Monteil, S. Piry, Rochelle Newall E., S. Fiorini, F. Van Gijsegem, M.A. Barny, O. Berge

## Abstract

Rivers, creeks, streams are integrators of biological, chemical and physical processes occurring in a catchment linking land cover from the headwaters to the outlet. The dynamics of human and animal pathogens in catchments have been widely studied in a large variety of contexts allowing the optimization of disease risk reduction. In parallel, there is an emerging awareness that crop pathogens might also be disseminated via surface waters especially when they are used for irrigation. However, there are no studies on the extent to which potential plant pathogens are present – nor about their dynamics - along the full course of a catchment. Here we have compared the seasonal dynamics of populations of the *Pseudomonas syringae* (Psy) and the Soft Rot *Pectobacteriaceae* (SRP) species complexes along a 270 km stretch of the Durance River from the upstream alpine reaches to the downstream agricultural production areas at the confluence with the Rhone River at Avignon. Among 168 samples collected at 21 sites in fall, winter, spring and summer of 2016 and 2017, Psy strains were detected at all sampling sites and in 156 of the samples at population densities up to 10^5^ bacteria L^−1^. In contrast, SRP strains were detected in 98 of the samples, mostly from the southern part of the river, at population densities that did not exceed 3 × 10^4^ bacteria L^−1^. Among the biological and chemical parameters that were characterized at each sampling site, temperature was the only factor that explained a significant amount of the variability in population size for both species complexes. Psy densities decreased with increasing temperature whereas SRP densities increased with increasing temperature. River-borne populations of SRP were composed mainly of *Pectobacterium versatile* and *P. aquaticum* that have little known epidemiological importance. Only a few strains of *Pectobacterium* and *Dickeya* species reputed for their epidemiological impact were observed. In contrast, Psy populations at all sites were dominated by a genetic lineage of phylogroup 2 known from other studies for its broad host range and its geographic and habitat ubiquity. Our observations suggest that surveillance of river water for SRP could be leveraged to signal diagnostic and management reactions to avoid disease outbreaks. In contrast, the constant presence of Psy throughout the catchment in absence of regular and widespread disease outbreaks due to this group of bacteria suggests that surveillance should focus on future changes in land use, river water conditions and agronomic practices that could destabilize the mechanisms currently holding Psy outbreaks in check.
