## Supplemental_Tabs for "Comparative abundance and diversity of populations of the *Pseudomonas syringae* and Soft Rot *Pectobacteriaceae* species complexes throughout the Durance River catchment from its French Alps sources to its delta": Morris_Durance_SuppTab_01_Population_Sizes.xlsx

### Sheet: Table_SuppMat_PsyTotalPopSize
Site code	Basin1	Date	SeasonYear	log10(CFU Psy-total per L)	log10(CFU SRP per L)	log10(CFU Bact-total per L)_TSA		Supplementary Table 1: Population sizes of bacteria in the Durance river, tributaries and canals
C01a	Lower	18/11/16	Fall2016	2.98704	3	7.52288		Morris et al. 2022. P. syringae and Soft Rot Pectobacteriaceae in the Durance River catchment
C01a	Lower	13/11/17	Fall2017	0	2.30103	6.64998		v.05/09/2022
C01a	Lower	19/05/16	Spring2016	2.85733	2.47712	6.67517		Dates in format day/month/year
C01a	Lower	2017-06-06	Spring2017	3.72591	2.34242	6.7104		Numerical values with comma as decimal separator
C01a	Lower	24/08/16	Summer2016	0	4.04139	6.35539
C01a	Lower	25/08/17	Summer2017	0	2.8451	6.84094
C01a	Lower	17/02/16	Winter2016	2.9229	1	6.7104
C01a	Lower	?/02/17	Winter2017	2.61101	1.82607	6.88837
C01b	Lower	18/11/16	Fall2016	3.66556	2.47712	7.68124
C01b	Lower	13/11/17	Fall2017	2.18184	0	6.92771
C01b	Lower	19/05/16	Spring2016	2.97004	4.20412	7.09691
C01b	Lower	2017-06-06	Spring2017	2.75146	2.95424	6.83251
C01b	Lower	24/08/16	Summer2016	0	3.95424	6.65642
C01b	Lower	25/08/17	Summer2017	3.06695	3.47712	6.25527
C01b	Lower	17/02/16	Winter2016	2.79114	0	7.0569
C01b	Lower	?/02/17	Winter2017	2.85387	0	6.86923
R08	Lower	19/11/16	Fall2016	3.10266	3.38021	7.57978
R08	Lower	2017-10-11	Fall2017	2.75495	0	5.95101
R08	Lower	13/05/16	Spring2016	3.07751	3.04139	6.83251
R08	Lower	2017-05-06	Spring2017	2.96316	1.60206	6.35539
R08	Lower	24/08/16	Summer2016	2.5138	2	6.727
R08	Lower	24/08/17	Summer2017	1.82391	2.90309	6.78295
R08	Lower	2016-04-02	Winter2016	3.06112	0	6.28631
R08	Lower	2017-07-02	Winter2017	4.8173	2.14613	6.93112
T09	Lower	18/11/16	Fall2016	3.40809	4.14613	6.78295
T09	Lower	13/11/17	Fall2017	3.44021	4.34242	6.69314
T09	Lower	19/05/16	Spring2016	3.64673	0	7.10494
T09	Lower	2017-06-06	Spring2017	4.02896	2.69897	7.34242
T09	Lower	24/08/16	Summer2016	0	3	7.11837
T09	Lower	25/08/17	Summer2017	0	3.47712	7.04922
T09	Lower	17/02/16	Winter2016	3.94448	2.8451	6.64345
T09	Lower	2017-08-02	Winter2017	3.51851	3.60206	6.89579
R05	Middle	19/11/16	Fall2016	4.63412	3.8451	7.63682
R05	Middle	2017-08-11	Fall2017	3.01703	3	6.73772
R05	Middle	13/05/16	Spring2016	3.76042	2.30103	6.1894
R05	Middle	2017-02-06	Spring2017	3.47969	1.30103	6.05436
R05	Middle	25/08/16	Summer2016	2.49732	3.77815	6.88081
R05	Middle	21/08/17	Summer2017	3.20412	2.69897	6.716
R05	Middle	2016-04-02	Winter2016	2.91634	1	6.47712
R05	Middle	2017-07-02	Winter2017	3.87233	0	6.74299
R06	Middle	19/11/16	Fall2016	4.71421	3.69897	7.64998
R06	Middle	2017-10-11	Fall2017	2.90598	2.47712	5.77815
R06	Middle	13/05/16	Spring2016	3.40369	2.30103	6.83251
R06	Middle	2017-05-06	Spring2017	3.716	2.69897	7.02531
R06	Middle	25/08/16	Summer2016	2.65972	2.90309	7.01143
R06	Middle	24/08/17	Summer2017	0	3.14613	7.01424
R06	Middle	2016-04-02	Winter2016	3.62279	0	6.59476
R06	Middle	2017-07-02	Winter2017	3.7299	1.82607	7.0361
R07	Middle	19/11/16	Fall2016	3.80502	3	6.82391
R07	Middle	2017-10-11	Fall2017	2.5172	0	6.66901
R07	Middle	13/05/16	Spring2016	4.25527	3.8451	7.03073
R07	Middle	2017-05-06	Spring2017	2.47712	1.30103	6.28631
R07	Middle	24/08/16	Summer2016	0	3.47712	6.86923
R07	Middle	24/08/17	Summer2017	2.96274	3.14613	6.6163
R07	Middle	2016-04-02	Winter2016	3.76086	1	6.25527
R07	Middle	2017-07-02	Winter2017	5.00567	2.60206	6.84921
T06	Middle	19/11/16	Fall2016	4.25191	1.30103	7.68124
T06	Middle	2017-10-11	Fall2017	3.4014	2	5.86923
T06	Middle	13/05/16	Spring2016	4.37045	2.25527	7.10494
T06	Middle	2017-05-06	Spring2017	2.83427	1.47712	6.53991
T06	Middle	25/08/16	Summer2016	2.15297	3.30103	7.57978
T06	Middle	24/08/17	Summer2017	0	0	6.73239
T06	Middle	2016-04-02	Winter2016	3.29127	0	6.52504
T06	Middle	2017-07-02	Winter2017	3.89111	0	6.89946
T07	Middle	19/11/16	Fall2016	4.80414	1	7.66901
T07	Middle	2017-12-11	Fall2017	2.40852	0	5.96063
T07	Middle	18/05/16	Spring2016	3.08279	2.41497	5.62325
T07	Middle	2017-05-06	Spring2017	2.84716	2.77815	6.35539
T07	Middle	24/08/16	Summer2016	2.42142	0	6.84094
T07	Middle	24/08/17	Summer2017	0	1.77815	5.727
T07	Middle	2016-04-02	Winter2016	3.18184	0	6.49136
T07	Middle	2017-07-02	Winter2017	3.75315	0	6.67517
T08	Middle	19/11/16	Fall2016	3.44888	3.77815	6.38021
T08	Middle	2017-10-11	Fall2017	2.9108	3	5.44716
T08	Middle	18/05/16	Spring2016	3.23944	2.95424	7.02803
T08	Middle	2017-05-06	Spring2017	2.99751	2.25527	6.53991
T08	Middle	24/08/16	Summer2016	0	4.51851	6.69897
T08	Middle	24/08/17	Summer2017	3.49292	3.69897	6.47712
T08	Middle	2016-04-02	Winter2016	3.10295	1.90309	6.28631
T08	Middle	2017-07-02	Winter2017	3.45059	2.42651	6.7104
R01	Upper	22/11/16	Fall2016	4.69138	0	6.63682
R01	Upper	2017-10-11	Fall2017	3.39358	0	5.8653
R01	Upper	17/05/16	Spring2016	3.4523	2.77815	6.01424
R01	Upper	2017-03-06	Spring2017	3.36229	0	5.60206
R01	Upper	26/08/16	Summer2016	4.14806	4.36173	7.02531
R01	Upper	22/08/17	Summer2017	3.56927	0	5.30103
R01	Upper	31/01/16	Winter2016	3.41695	0	6.38021
R01	Upper	2017-06-02	Winter2017	3.48783	0	6.47712
R02	Upper	20/11/16	Fall2016	4.35218	1.30103	7.27107
R02	Upper	2017-09-11	Fall2017	2.72006	0	5.77815
R02	Upper	17/05/16	Spring2016	3.38897	0	6.0086
R02	Upper	2017-03-06	Spring2017	3.75678	1.30103	6.16633
R02	Upper	26/08/16	Summer2016	3.79633	0	7.31527
R02	Upper	22/08/17	Summer2017	3.28027	2	5.77815
R02	Upper	2016-01-02	Winter2016	3.72619	0	6.61278
R02	Upper	2017-04-02	Winter2017	4.0376	0	6.53991
R03	Upper	20/11/16	Fall2016	4.28691	2	6.6163
R03	Upper	13/11/17	Fall2017	4.16037	2.60206	6.53148
R03	Upper	15/05/16	Spring2016	3.47712	0	6.41162
R03	Upper	2017-04-06	Spring2017	3.98949	1.30103	5.82391
R03	Upper	25/08/16	Summer2016	3.18406	3.60206	6.82823
R03	Upper	23/08/17	Summer2017	3.43136	2.30103	6.43669
R03	Upper	2016-01-02	Winter2016	4.2881	1	6.55023
R03	Upper	2017-03-02	Winter2017	5.25708	0	6.87699
R04	Upper	20/11/16	Fall2016	4.2833	1.30103	6.79704
R04	Upper	2017-08-11	Fall2017	3.91569	0	6.54818
R04	Upper	13/05/16	Spring2016	3.33266	1.60206	6.20231
R04	Upper	2017-02-06	Spring2017	4.05983	1.47712	6.66901
R04	Upper	25/08/16	Summer2016	3.12494	3.30103	6.7733
R04	Upper	21/08/17	Summer2017	2.68797	2.47712	6.8653
R04	Upper	2016-02-02	Winter2016	4.01555	0	6.43136
R04	Upper	2017-07-02	Winter2017	2.68373	0	6.87313
T01	Upper	20/11/16	Fall2016	4.74273	2	6.83251
T01	Upper	2017-09-11	Fall2017	4.19805	0	6.25527
T01	Upper	17/05/16	Spring2016	3.53233	2	5.82823
T01	Upper	2017-03-06	Spring2017	3.28975	1.30103	6.20412
T01	Upper	26/08/16	Summer2016	4.28481	0	6.9971
T01	Upper	22/08/17	Summer2017	3.49415	2	5.77815
T01	Upper	2016-01-02	Winter2016	4.31723	0	6.4624
T01	Upper	2017-04-02	Winter2017	3.87608	0	6.64998
T02	Upper	21/11/16	Fall2016	4.67461	0	6.64998
T02	Upper	2017-09-11	Fall2017	3.64966	0	5.90309
T02	Upper	14/05/16	Spring2016	2.66276	0	5.65642
T02	Upper	2017-03-06	Spring2017	4.1193	0	6.10266
T02	Upper	26/08/16	Summer2016	3.98105	4	6.79239
T02	Upper	22/08/17	Summer2017	3.36685	1.30103	5.66901
T02	Upper	2016-01-02	Winter2016	5.29349	0	6.72154
T02	Upper	2017-04-02	Winter2017	3.32656	0	6.30103
T03	Upper	20/11/16	Fall2016	2.74819	0	5.97004
T03	Upper	2017-10-11	Fall2017	2.25527	0	6.10266
T03	Upper	18/05/16	Spring2016	2.716	1.47712	NA
T03	Upper	2017-04-06	Spring2017	3.39318	0	6.05436
T03	Upper	27/08/16	Summer2016	3.12327	2.8451	7.09342
T03	Upper	23/08/17	Summer2017	2.97772	0	5.97004
T03	Upper	2016-01-02	Winter2016	2.64825	0	5.50515
T03	Upper	2017-03-02	Winter2017	3.94334	0	6.12494
T04	Upper	21/11/16	Fall2016	3.60206	2	6.69897
T04	Upper	2017-10-11	Fall2017	3.41793	0	6.07918
T04	Upper	15/05/16	Spring2016	2.46439	1.77815	5.88837
T04	Upper	2017-04-06	Spring2017	3.1851	1	5.52288
T04	Upper	27/08/16	Summer2016	2.72016	2.47712	6.28631
T04	Upper	23/08/17	Summer2017	2.37414	2	5.97004
T04	Upper	2016-02-02	Winter2016	3.83927	0	5.86923
T04	Upper	2017-03-02	Winter2017	3.19957	0	6.44716
T05a	Upper	21/11/16	Fall2016	4.26951	0	6.45738
T05a	Upper	2017-10-11	Fall2017	4.91803	0	6.63009
T05a	Upper	15/05/16	Spring2016	2.26951	0	5.02803
T05a	Upper	2017-04-06	Spring2017	2.71332	0	5.66901
T05a	Upper	27/08/16	Summer2016	3.27621	0	6.81954
T05a	Upper	23/08/17	Summer2017	3.49415	0	5.30103
T05a	Upper	2016-02-02	Winter2016	3.08184	0	6.0607
T05a	Upper	2017-03-02	Winter2017	3.69849	0	6.53148
T05b	Upper	21/11/16	Fall2016	4.35698	0	6.10266
T05b	Upper	2017-10-11	Fall2017	3.53318	2	6.46736
T05b	Upper	15/05/16	Spring2016	3.38739	0	5.74299
T05b	Upper	2017-04-06	Spring2017	2.70757	1	6.23888
T05b	Upper	27/08/16	Summer2016	2.70852	0	6.73772
T05b	Upper	23/08/17	Summer2017	4.14613	0	5.66901
T05b	Upper	2016-02-02	Winter2016	3.76391	0	5.93785
T05b	Upper	2017-03-02	Winter2017	4.31044	0	6.47712
T05c	Upper	20/11/16	Fall2016	4.33925	1.30103	6.74299
T05c	Upper	2017-08-11	Fall2017	3.5475	0	6.05436
T05c	Upper	15/05/16	Spring2016	3.43986	1	5.63682
T05c	Upper	2017-02-06	Spring2017	3.59357	0	6.48667
T05c	Upper	25/08/16	Summer2016	2.84094	4	7.32906
T05c	Upper	21/08/17	Summer2017	0	2.69897	6.14613
T05c	Upper	2016-02-02	Winter2016	2.8267	0	6.94939
T05c	Upper	2017-07-02	Winter2017	0	0	7.39211
1Basins according to map presented in Figure 1.
NB: Table extracted from 'Table_SuppMat_PsyTotalPopSize_MainExp.xlsx' from total data set
