## Supplemental_Tabs for "Comparative abundance and diversity of populations of the *Pseudomonas syringae* and Soft Rot *Pectobacteriaceae* species complexes throughout the Durance River catchment from its French Alps sources to its delta": Morris_Durance_SuppTab_03_Variability_of_Population_Sizes.xlsx

### Sheet: Table_SuppMat_PsyTotalPopSize
WP	Site code	Time	Replicate	DatePrlvt	SeasonYear	log10(CFU Psy-total per L)	CFU SRP per L	log10(CFU Bact-total per L)_TSA		Supplementary Table 3: Variability of population sizes of bacteria at two sampling site along the Durance river.
Variability	R02	T1	A	2017-11-13	Fall2017	2.52244	140	5.77815		Morris et al. 2022. P. syringae and Soft Rot Pectobacteriaceae in the Durance River catchment
Variability	R02	T1	B	2017-11-13	Fall2017	2.57673	200	5.30103		v.05/09/2022
Variability	R02	T1	C	2017-11-13	Fall2017	2.55791	200	5.30103		Dates in format day/month/year
Variability	R02	T2	A	2017-11-13	Fall2017	3.19673	200	5.60206		Numerical values with comma as decimal separator
Variability	R02	T2	B	2017-11-13	Fall2017	3.13237	300	5.8653
Variability	R02	T2	C	2017-11-13	Fall2017	2.65706	200	5.30103
Variability	R02	T3	A	2017-11-13	Fall2017	3.10209	110	5.42597
Variability	R02	T3	B	2017-11-13	Fall2017	2.68604	200	5.77815
Variability	R02	T3	C	2017-11-13	Fall2017	2.04922	30	5.52288
Variability	R08	T1	A	2017-11-13	Fall2017	2.88043	20	6.01143
Variability	R08	T1	B	2017-11-13	Fall2017	2.5977	0	5.9971
Variability	R08	T1	C	2017-11-13	Fall2017	2.89209	0	6.0086
Variability	R08	T2	A	2017-11-13	Fall2017	2.80641	40	5.7733
Variability	R08	T2	B	2017-11-13	Fall2017	2.93952	10	5.95101
Variability	R08	T2	C	2017-11-13	Fall2017	2.95134	10	5.85329
Variability	R08	T3	A	2017-11-13	Fall2017	2.60566	0	5.727
Variability	R08	T3	B	2017-11-13	Fall2017	2.27875	10	5.54818
Variability	R08	T3	C	2017-11-13	Fall2017	2.84261	10	5.48667
NB: Table extracted from 'Table_SuppMat_PsyTotalPopSize_Variability.xlsx' from total data set
