## Supplemental_Tabs for "Comparative abundance and diversity of populations of the *Pseudomonas syringae* and Soft Rot *Pectobacteriaceae* species complexes throughout the Durance River catchment from its French Alps sources to its delta": Morris_Durance_SuppTab_04_PrimersNGS.xlsx

### Sheet: Feuil1
NamePrimerPCR1	TypePrimerPCR1	Adapter5to3	Sequence5to3Tag	Sequence5to3Primercts	Sequence5to3PrimerPCR1		Supplementary Table 4: Primers used for NGS for P. syringae
cts-NGS_F01	Forward	CAGTTTCTGCGGAGGGAA	GCGCGC	CACSGGHCGCTTCACATTYGA	CAGTTTCTGCGGAGGGAAGCGCGCCACSGGHCGCTTCACATTYGA		Morris et al. 2022. P. syringae and Soft Rot Pectobacteriaceae in the Durance River catchment
cts-NGS_F02	Forward	CAGTTTCTGCGGAGGGAA	GGATCG	CACSGGHCGCTTCACATTYGA	CAGTTTCTGCGGAGGGAAGGATCGCACSGGHCGCTTCACATTYGA		v.05/09/2022
cts-NGS_F03	Forward	CAGTTTCTGCGGAGGGAA	GAGAGT	CACSGGHCGCTTCACATTYGA	CAGTTTCTGCGGAGGGAAGAGAGTCACSGGHCGCTTCACATTYGA		Dates in format day/month/year
cts-NGS_F04	Forward	CAGTTTCTGCGGAGGGAA	GTCCTC	CACSGGHCGCTTCACATTYGA	CAGTTTCTGCGGAGGGAAGTCCTCCACSGGHCGCTTCACATTYGA		Numerical values with comma as decimal separator
cts-NGS_F05	Forward	CAGTTTCTGCGGAGGGAA	GGAGAT	CACSGGHCGCTTCACATTYGA	CAGTTTCTGCGGAGGGAAGGAGATCACSGGHCGCTTCACATTYGA
cts-NGS_F06	Forward	CAGTTTCTGCGGAGGGAA	GCAACT	CACSGGHCGCTTCACATTYGA	CAGTTTCTGCGGAGGGAAGCAACTCACSGGHCGCTTCACATTYGA
cts-NGS_F07	Forward	CAGTTTCTGCGGAGGGAA	GCTAGG	CACSGGHCGCTTCACATTYGA	CAGTTTCTGCGGAGGGAAGCTAGGCACSGGHCGCTTCACATTYGA
cts-NGS_F08	Forward	CAGTTTCTGCGGAGGGAA	GTCAGA	CACSGGHCGCTTCACATTYGA	CAGTTTCTGCGGAGGGAAGTCAGACACSGGHCGCTTCACATTYGA
cts-NGS_F09	Forward	CAGTTTCTGCGGAGGGAA	GATATC	CACSGGHCGCTTCACATTYGA	CAGTTTCTGCGGAGGGAAGATATCCACSGGHCGCTTCACATTYGA
cts-NGS_F10	Forward	CAGTTTCTGCGGAGGGAA	GTCTCT	CACSGGHCGCTTCACATTYGA	CAGTTTCTGCGGAGGGAAGTCTCTCACSGGHCGCTTCACATTYGA
cts-NGS_F11	Forward	CAGTTTCTGCGGAGGGAA	GAAGGG	CACSGGHCGCTTCACATTYGA	CAGTTTCTGCGGAGGGAAGAAGGGCACSGGHCGCTTCACATTYGA
cts-NGS_F12	Forward	CAGTTTCTGCGGAGGGAA	GTGACC	CACSGGHCGCTTCACATTYGA	CAGTTTCTGCGGAGGGAAGTGACCCACSGGHCGCTTCACATTYGA
cts-NGS_F13	Forward	CAGTTTCTGCGGAGGGAA	GAGTCA	CACSGGHCGCTTCACATTYGA	CAGTTTCTGCGGAGGGAAGAGTCACACSGGHCGCTTCACATTYGA
cts-NGS_F14	Forward	CAGTTTCTGCGGAGGGAA	GCGTAT	CACSGGHCGCTTCACATTYGA	CAGTTTCTGCGGAGGGAAGCGTATCACSGGHCGCTTCACATTYGA
cts-NGS_F15	Forward	CAGTTTCTGCGGAGGGAA	GGTACA	CACSGGHCGCTTCACATTYGA	CAGTTTCTGCGGAGGGAAGGTACACACSGGHCGCTTCACATTYGA
cts-NGS_F16	Forward	CAGTTTCTGCGGAGGGAA	GGACTA	CACSGGHCGCTTCACATTYGA	CAGTTTCTGCGGAGGGAAGGACTACACSGGHCGCTTCACATTYGA
cts-NGS_F17	Forward	CAGTTTCTGCGGAGGGAA	GGCATT	CACSGGHCGCTTCACATTYGA	CAGTTTCTGCGGAGGGAAGGCATTCACSGGHCGCTTCACATTYGA
cts-NGS_F18	Forward	CAGTTTCTGCGGAGGGAA	GCTCTT	CACSGGHCGCTTCACATTYGA	CAGTTTCTGCGGAGGGAAGCTCTTCACSGGHCGCTTCACATTYGA
cts-NGS_F19	Forward	CAGTTTCTGCGGAGGGAA	GATTAG	CACSGGHCGCTTCACATTYGA	CAGTTTCTGCGGAGGGAAGATTAGCACSGGHCGCTTCACATTYGA
cts-NGS_F20	Forward	CAGTTTCTGCGGAGGGAA	GTCGAG	CACSGGHCGCTTCACATTYGA	CAGTTTCTGCGGAGGGAAGTCGAGCACSGGHCGCTTCACATTYGA
cts-NGS_R	Reverse	ATTCGGAACACGTTCATGGT	NA	GAGTACTTGTARACCATBGC	ATTCGGAACACGTTCATGGTGAGTACTTGTARACCATBGC
NB: this table was extracted from 'Table_SuppMat_PrimersPsyNGS.xls' from total data set
