## Supplemental_Tabs for "Comparative abundance and diversity of populations of the *Pseudomonas syringae* and Soft Rot *Pectobacteriaceae* species complexes throughout the Durance River catchment from its French Alps sources to its delta": Morris_Durance_SuppTab_06_WaterCharacteristics.xlsx

### Sheet: Table_SuppMat_PsyTotalPopSize
WP	Site code	Date	SeasonYear	T (°C)	Conductivity	DOC (mgL-1 C)	PO4- (µg/L)	NH4+ (µg/L)	NO2-- (µg/L)	NO3- (µg/L)		Supplementary Table 6: Values for water physical-chemistry variables.
Main Experiment	C01a	18/11/16	Fall2016	9.7	538	1.28232	NA	NA	NA	NA		Morris et al. 2022. P. syringae and Soft Rot Pectobacteriaceae in the Durance River catchment
Main Experiment	C01b	18/11/16	Fall2016	9.4	528	1.3224	NA	NA	NA	NA		v.05/09/2022
Main Experiment	R01	22/11/16	Fall2016	1.1	169	1.10844	NA	NA	NA	NA		Dates in format day/month/year
Main Experiment	R02	20/11/16	Fall2016	4.9	674	1.01532	NA	NA	NA	NA		Numerical values with comma as decimal separator
Main Experiment	R03	20/11/16	Fall2016	5.4	429	0.876	NA	NA	NA	NA
Main Experiment	R04	20/11/16	Fall2016	5.7	532	1.0044	NA	NA	NA	NA
Main Experiment	R05	2016-11-19	Fall2016	11.3	617	0.97656	NA	NA	NA	NA
Main Experiment	R06	19/11/16	Fall2016	10.9	667	1.32708	NA	NA	NA	NA
Main Experiment	R07	19/11/16	Fall2016	11.9	596	1.11888	NA	NA	NA	NA
Main Experiment	R08	19/11/16	Fall2016	10.8	546	1.19316	NA	NA	NA	NA
Main Experiment	T01	20/11/16	Fall2016	3.5	587	1.3728	NA	NA	NA	NA
Main Experiment	T02	21/11/16	Fall2016	3.6	460	0.84816	NA	NA	NA	NA
Main Experiment	T03	20/11/16	Fall2016	5.6	130	0.67404	NA	NA	NA	NA
Main Experiment	T04	21/11/16	Fall2016	5.9	935	0.84132	NA	NA	NA	NA
Main Experiment	T05a	21/11/16	Fall2016	3.9	208	0.71448	NA	NA	NA	NA
Main Experiment	T05b	21/11/16	Fall2016	4.4	419	0.7386	NA	NA	NA	NA
Main Experiment	T05c	20/11/16	Fall2016	3.8	395	1.04448	NA	NA	NA	NA
Main Experiment	T06	19/11/16	Fall2016	10.9	491	1.3086	NA	NA	NA	NA
Main Experiment	T07	19/11/16	Fall2016	10.4	531	1.03092	NA	NA	NA	NA
Main Experiment	T08	19/11/16	Fall2016	11.8	470	1.36608	NA	NA	NA	NA
Main Experiment	T09	18/11/16	Fall2016	13	726	1.32252	NA	NA	NA	NA
Main Experiment	C01a	13/11/17	Fall2017	9.7	488	0.930318	1.206	4.949	2.704	231.31
Main Experiment	C01b	13/11/17	Fall2017	8.9	509	1.02318	13.663	21.787	3.054	344.434
Main Experiment	R01	2017-10-11	Fall2017	0.8	234	0.819688	11.152	5.918	5.224	65.196
Main Experiment	R02	2017-09-11	Fall2017	4.7	780	0.684176	4.09	12.871	1.564	92.462
Main Experiment	R03	13/11/17	Fall2017	5.8	643	0.830018	3.904	107.133	2.355	224.03
Main Experiment	R04	2017-08-11	Fall2017	6.3	833	0.815762	5.196	9.713	2.649	192.454
Main Experiment	R05	2017-08-11	Fall2017	11.3	592	0.868177	2.741	18.284	2.575	144.041
Main Experiment	R06	2017-10-11	Fall2017	10.6	682	0.937295	2.569	10.535	2.925	304.018
Main Experiment	R07	2017-10-11	Fall2017	13	558	0.915426	61.454	2.468	6.659	297.439
Main Experiment	R08	2017-10-11	Fall2017	12.2	512	1.18878	1.091	16.586	4.709	214.688
Main Experiment	T01	2017-09-11	Fall2017	5.1	734	1.05163	5.827	2.202	3.366	443.51
Main Experiment	T02	2017-09-11	Fall2017	4.2	540	0.670105	45.754	10.973	1.674	126.245
Main Experiment	T03	2017-10-11	Fall2017	5.9	122	1.09422	46.356	8.996	1.269	180.999
Main Experiment	T04	2017-10-11	Fall2017	6.1	1175	0.71656	12.615	41.067	2.042	106.218
Main Experiment	T05a	2017-10-11	Fall2017	4.6	219	0.708232	2.483	13.64	2.06	211.482
Main Experiment	T05b	2017-10-11	Fall2017	3.6	511	0.685362	4.449	7.669	1.306	89.75
Main Experiment	T05c	2017-08-11	Fall2017	5.5	432	0.877792	4.177	12.884	2.336	115.797
Main Experiment	T06	2017-10-11	Fall2017	10.5	539	0.994255	2.713	4.325	3.422	398.829
Main Experiment	T07	2017-12-11	Fall2017	12.5	690	0.927076	4.765	1.804	4.194	167.951
Main Experiment	T08	2017-10-11	Fall2017	12.5	444	1.53556	2.397	12.234	4.912	381.94
Main Experiment	T09	13/11/17	Fall2017	10.9	715	1.246	8.927	54.071	7.91	839.537
Main Experiment	C01a	19/05/16	Spring2016	16.9	497	1.23096	NA	NA	NA	NA
Main Experiment	C01b	19/05/16	Spring2016	16.8	492	1.11732	NA	NA	NA	NA
Main Experiment	R01	17/05/16	Spring2016	7.9	124	1.18716	NA	NA	NA	NA
Main Experiment	R02	17/05/16	Spring2016	8.2	472	1.03068	NA	NA	NA	NA
Main Experiment	R03	15/05/16	Spring2016	10.2	326	0.97716	NA	NA	NA	NA
Main Experiment	R04	13/05/16	Spring2016	10.5	354	0.92532	NA	NA	NA	NA
Main Experiment	R05	13/05/16	Spring2016	11.4	609	0.6666	NA	NA	NA	NA
Main Experiment	R06	13/05/16	Spring2016	13.3	665	0.95148	NA	NA	NA	NA
Main Experiment	R07	13/05/16	Spring2016	14.2	540	1.0182	NA	NA	NA	NA
Main Experiment	R08	13/05/16	Spring2016	15.2	511	1.03188	NA	NA	NA	NA
Main Experiment	T01	17/05/16	Spring2016	6.3	316	1.61784	NA	NA	NA	NA
Main Experiment	T02	14/05/16	Spring2016	7	336	0.72468	NA	NA	NA	NA
Main Experiment	T03	18/05/16	Spring2016	7.3	125	0.59256	NA	NA	NA	NA
Main Experiment	T04	15/05/16	Spring2016	4.9	472	0.75144	NA	NA	NA	NA
Main Experiment	T05a	15/05/16	Spring2016	4.7	188	NA	NA	NA	NA	NA
Main Experiment	T05b	15/05/16	Spring2016	6.4	336	1.25628	NA	NA	NA	NA
Main Experiment	T05c	15/05/16	Spring2016	10.3	283	1.005	NA	NA	NA	NA
Main Experiment	T06	13/05/16	Spring2016	13.5	438	1.61064	NA	NA	NA	NA
Main Experiment	T07	18/05/16	Spring2016	19.3	492	0.90096	NA	NA	NA	NA
Main Experiment	T08	18/05/16	Spring2016	16.2	448	1.44816	NA	NA	NA	NA
Main Experiment	T09	19/05/16	Spring2016	16.3	573	1.42596	NA	NA	NA	NA
Main Experiment	C01a	2017-06-06	Spring2017	21.1	513	NA	5.037	19.253	2.207	206.356
Main Experiment	C01b	2017-06-06	Spring2017	20.4	514	NA	4.552	26.312	2.465	215.322
Main Experiment	R01	2017-03-06	Spring2017	7.2	97	1.15149	6.146	20.261	1.472	71.91
Main Experiment	R02	2017-03-06	Spring2017	7.6	300	1.00767	4.514	29.059	0.957	85.206
Main Experiment	R03	2017-04-06	Spring2017	9.7	242	0.928153	3.915	44.756	0	2.54
Main Experiment	R04	2017-02-06	Spring2017	12.5	309	0.93518	4.769	46.388	1.251	132.632
Main Experiment	R05	2017-02-06	Spring2017	15.9	641	1.1989	4.629	17.05	0.717	112.452
Main Experiment	R06	2017-05-06	Spring2017	18.8	681	1.17261	4.998	29.112	2.189	248.162
Main Experiment	R07	2017-05-06	Spring2017	20.9	570	1.15023	4.973	13.587	2.391	438.904
Main Experiment	R08	2017-05-06	Spring2017	21	522	1.31174	4.399	20.049	2.888	357.857
Main Experiment	T01	2017-03-06	Spring2017	8.7	286	2.09296	6.159	13.839	1.6	178.98
Main Experiment	T02	2017-03-06	Spring2017	6.8	229	0.705446	4.221	8.611	1.085	67.068
Main Experiment	T03	2017-04-06	Spring2017	7.1	81	0.797136	3.825	8.372	1.343	74.119
Main Experiment	T04	2017-04-06	Spring2017	9.9	359	0.734257	3.825	18.178	1.324	94.047
Main Experiment	T05a	2017-04-06	Spring2017	5.8	183	0.641393	3.864	6.435	1.527	101.238
Main Experiment	T05b	2017-04-06	Spring2017	10.8	224	0.78903	4.476	11.491	1.38	82.328
Main Experiment	T05c	2017-02-06	Spring2017	13.6	251	0.833114	4.705	18.284	1.472	74.138
Main Experiment	T06	2017-05-06	Spring2017	21.8	462	1.2421	4.476	26.896	2.244	281.624
Main Experiment	T07	2017-05-06	Spring2017	21.3	502	1.01753	7.383	16.082	2.097	86.176
Main Experiment	T08	2017-05-06	Spring2017	17.7	446	1.74538	9.181	37.538	5.371	362.831
Main Experiment	T09	2017-06-06	Spring2017	17.6	592	NA	14.88	59.339	6.641	624.551
Main Experiment	C01a	24/08/16	Summer2016	20.3	443	1.22124	NA	NA	NA	NA
Main Experiment	C01b	24/08/16	Summer2016	21.5	450	1.07388	NA	NA	NA	NA
Main Experiment	R01	26/08/16	Summer2016	13.9	195	0.79056	NA	NA	NA	NA
Main Experiment	R02	26/08/16	Summer2016	16.1	693	0.63648	NA	NA	NA	NA
Main Experiment	R03	25/08/16	Summer2016	14.3	437	0.66828	NA	NA	NA	NA
Main Experiment	R04	25/08/16	Summer2016	16.1	527	0.7248	NA	NA	NA	NA
Main Experiment	R05	25/08/16	Summer2016	15.3	536	0.7926	NA	NA	NA	NA
Main Experiment	R06	25/08/16	Summer2016	19.2	564	1.1934	NA	NA	NA	NA
Main Experiment	R07	24/08/16	Summer2016	24.3	497	1.08612	NA	NA	NA	NA
Main Experiment	R08	24/08/16	Summer2016	21.8	452	1.1052	NA	NA	NA	NA
Main Experiment	T01	26/08/16	Summer2016	14.2	673	1.11048	NA	NA	NA	NA
Main Experiment	T02	26/08/16	Summer2016	14.7	462	0.6144	NA	NA	NA	NA
Main Experiment	T03	27/08/16	Summer2016	8.9	90	0.48984	NA	NA	NA	NA
Main Experiment	T04	27/08/16	Summer2016	10.1	1071	0.63108	NA	NA	NA	NA
Main Experiment	T05a	27/08/16	Summer2016	7.4	219	0.5874	NA	NA	NA	NA
Main Experiment	T05b	27/08/16	Summer2016	11.7	438	0.7002	NA	NA	NA	NA
Main Experiment	T05c	25/08/16	Summer2016	16.6	400	0.63612	NA	NA	NA	NA
Main Experiment	T06	25/08/16	Summer2016	20.2	523	1.3452	NA	NA	NA	NA
Main Experiment	T07	24/08/16	Summer2016	25.6	571	1.31424	NA	NA	NA	NA
Main Experiment	T08	24/08/16	Summer2016	21.4	441	1.78836	NA	NA	NA	NA
Main Experiment	T09	24/08/16	Summer2016	19.9	528	1.41168	NA	NA	NA	NA
Main Experiment	C01a	25/08/17	Summer2017	20.9	438	1.1457	7.064	3.423	2.115	144.736
Main Experiment	C01b	25/08/17	Summer2017	20.8	440	1.10501	1.765	3.596	11.074	169.795
Main Experiment	R01	22/08/17	Summer2017	12.7	190	0.859969	8.862	26.564	2.943	76.38
Main Experiment	R02	22/08/17	Summer2017	12.6	690	0.702723	7.498	1.048	2.226	41.993
Main Experiment	R03	23/08/17	Summer2017	10.9	440	0.746197	17.481	6.356	2.778	203.049
Main Experiment	R04	21/08/17	Summer2017	17.8	402	0.92457	9.563	1.459	4.617	216.742
Main Experiment	R05	21/08/17	Summer2017	17.9	515	1.00047	9.002	8.81	2.299	139.502
Main Experiment	R06	24/08/17	Summer2017	19.5	589	1.57496	5.266	3.025	2.52	172.205
Main Experiment	R07	24/08/17	Summer2017	22.6	465	1.21408	5.483	1.327	2.097	99.832
Main Experiment	R08	24/08/17	Summer2017	22.1	453	1.66792	4.488	2.574	2.355	147.075
Main Experiment	T01	22/08/17	Summer2017	11.3	697	1.05023	6.261	14.065	2.502	523.705
Main Experiment	T02	22/08/17	Summer2017	10.5	457	0.604225	6.592	0.557	1.656	124.653
Main Experiment	T03	23/08/17	Summer2017	7.1	93	0.798247	12.968	0.902	18.046	38.281
Main Experiment	T04	23/08/17	Summer2017	11	1055	0.801127	9.142	14.144	4.01	61.783
Main Experiment	T05a	23/08/17	Summer2017	8.6	214	0.767167	17.392	22.438	3.109	107.965
Main Experiment	T05b	23/08/17	Summer2017	12.3	440	0.779249	7.574	2.043	4.433	67.113
Main Experiment	T05c	21/08/17	Summer2017	17.8	402	0.753834	1.651	2.017	6.641	268.152
Main Experiment	T06	24/08/17	Summer2017	21.6	553	1.10235	2.024	4.564	2.686	340.167
Main Experiment	T07	24/08/17	Summer2017	20.5	627	0.989984	4.693	2.508	0.662	4.731
Main Experiment	T08	24/08/17	Summer2017	19.4	444	1.87574	1.923	3.848	9.198	489.362
Main Experiment	T09	25/08/17	Summer2017	19.5	529	1.6	44.548	3.728	7.873	513.167
Main Experiment	C01a	17/02/16	Winter2016	7.5	575	NA	NA	NA	NA	NA
Main Experiment	C01b	17/02/16	Winter2016	7.6	571	NA	NA	NA	NA	NA
Main Experiment	R01	31/01/16	Winter2016	2.8	212	1.02876	NA	NA	NA	NA
Main Experiment	R02	2016-01-02	Winter2016	3.5	692	1.28712	NA	NA	NA	NA
Main Experiment	R03	2016-01-02	Winter2016	6.4	629	1.18884	NA	NA	NA	NA
Main Experiment	R04	2016-02-02	Winter2016	6.3	715	1.44948	NA	NA	NA	NA
Main Experiment	R05	2016-04-02	Winter2016	6.5	632	0.70704	NA	NA	NA	NA
Main Experiment	R06	2016-04-02	Winter2016	6.4	742	0.82632	NA	NA	NA	NA
Main Experiment	R07	2016-04-02	Winter2016	8.8	629	0.90012	NA	NA	NA	NA
Main Experiment	R08	2016-04-02	Winter2016	7.4	569	1.24344	NA	NA	NA	NA
Main Experiment	T01	2016-01-02	Winter2016	3.1	757	2.82996	NA	NA	NA	NA
Main Experiment	T02	2016-01-02	Winter2016	2.8	505	1.2144	NA	NA	NA	NA
Main Experiment	T03	2016-01-02	Winter2016	5.6	138	1.02648	NA	NA	NA	NA
Main Experiment	T04	2016-02-02	Winter2016	5.7	1140	1.89924	NA	NA	NA	NA
Main Experiment	T05a	2016-02-02	Winter2016	4.4	235	0.86328	NA	NA	NA	NA
Main Experiment	T05b	2016-02-02	Winter2016	3.3	509	0.75552	NA	NA	NA	NA
Main Experiment	T05c	2016-02-02	Winter2016	4.7	471	0.89268	NA	NA	NA	NA
Main Experiment	T06	2016-04-02	Winter2016	5.9	510	1.05672	NA	NA	NA	NA
Main Experiment	T07	2016-04-02	Winter2016	8	584	0.825	NA	NA	NA	NA
Main Experiment	T08	2016-04-02	Winter2016	8.3	475	1.19712	NA	NA	NA	NA
Main Experiment	T09	17/02/16	Winter2016	9.5	762	NA	NA	NA	NA	NA
Main Experiment	C01a	?/02/17	Winter2017	9.4	544	1.56775	1.046	4.445	2.557	295.233
Main Experiment	C01b	?/02/17	Winter2017	10.5	529	1.53485	2.984	0.783	2.667	356.726
Main Experiment	R01	2017-06-02	Winter2017	0.3	233	0.710308	1.951	10.947	0.166	72.427
Main Experiment	R02	2017-04-02	Winter2017	1.9	866	0.668282	2.997	22.756	0.11	93.228
Main Experiment	R03	2017-03-02	Winter2017	5.5	658	1.25446	3.099	49.692	2.557	231.848
Main Experiment	R04	2017-07-02	Winter2017	3.8	788	0.913355	3.175	77.039	2.06	157.798
Main Experiment	R05	2017-07-02	Winter2017	6.8	642	0.812318	2.41	52.266	2.042	219.567
Main Experiment	R06	2017-07-02	Winter2017	6.14	709	1.11199	4.374	63.532	2.355	353.575
Main Experiment	R07	2017-07-02	Winter2017	8	641	1.6906	3.303	8.518	1.177	483.352
Main Experiment	R08	2017-07-02	Winter2017	7.9	551	1.54246	1.186	15.724	1.95	292.166
Main Experiment	T01	2017-04-02	Winter2017	1.3	705	1.39254	5.407	5.705	0.478	429.718
Main Experiment	T02	2017-04-02	Winter2017	1.6	535	0.580097	2.869	6.409	0.202	169.614
Main Experiment	T03	2017-03-02	Winter2017	5.1	128	1.15251	4.68	15.498	0.349	114.329
Main Experiment	T04	2017-03-02	Winter2017	4.9	1042	0.7041	4.08	6.926	1.748	137.013
Main Experiment	T05a	2017-03-02	Winter2017	2.4	210	0.606418	3.15	5.759	0.258	186.387
Main Experiment	T05b	2017-03-02	Winter2017	2.3	490	0.621783	3.456	6.263	0.46	156.685
Main Experiment	T05c	2017-07-02	Winter2017	2.5	452	0.865818	3.392	18.948	2.502	230.668
Main Experiment	T06	2017-07-02	Winter2017	6.2	503	1.64019	3.838	18.165	1.49	199.483
Main Experiment	T07	2017-07-02	Winter2017	7.6	578	1.26969	4.106	31.713	1.03	303.818
Main Experiment	T08	2017-07-02	Winter2017	8.7	448	1.31394	2.984	16.812	2.005	491.99
Main Experiment	T09	2017-08-02	Winter2017	10.5	800	1.54473	8.658	73.125	5.077	930.416
	NB: table extracted from 'Table_SuppMat_WaterCharacteristics.xlsx' from total data set
